# Small molecule-directed differentiation of submerged-cultured human nasal airway epithelia for respiratory disease modelling

**DOI:** 10.1101/2024.10.17.618953

**Authors:** Henriette H.M. Dreyer, Georgia-Nefeli Ithakisiou, Sacha Spelier, Malina K. Iwanski, Eugene Katrukha, Jonne Terstappen, Lisa W. Rodenburg, Loes A. den Hertog-Oosterhoff, Shannon M.A. Smits, Isabelle S. van der Windt, Lotte T. Azink, Linda H.M. Bijlard, Koen Passier, Sam F.B. van Beuningen, Robert Jan Lebbink, Eric G. Haarman, Cornelis K. van der Ent, Lukas C. Kapitein, Louis J. Bont, Jeffrey M. Beekman, Gimano D. Amatngalim

## Abstract

Submerged cultures of undifferentiated or transformed epithelial cells are widely used in respiratory research due to their ease of use and scalability. However, these systems fail to capture the cellular diversity of the human airway epithelium. In this study, we developed an *in vitro* model where cryopreserved human nasal epithelial cells, collected by brushings, are differentiated under submerged conditions on standard plastic cultureware. By applying small-molecule inhibitors targeting Notch and BMP signaling, we achieved efficient differentiation of cultures containing basal, secretory, and ciliated cells. This approach supports scalable culturing of both 2D epithelial monolayers and 3D organoids, validated as (personalized) disease models for primary ciliary dyskinesia, cystic fibrosis, and respiratory syncytial virus infection. This model offers a cost-effective, scalable platform that combines the simplicity of traditional cultures with the cellular complexity of the human airway epithelium, providing a valuable tool for respiratory disease research.
