## Supplementary material for "Small molecule-directed differentiation of submerged-cultured human nasal airway epithelia for respiratory disease modelling": Table S3

### Sheet: Sheet1
Supplementary table S3: Antibodies
Antibody	Supplier	Catalog #	Species
β-tubulin IV	Abcam	ab179509	Rabbit
β-tubulin IV	Emergo Biogenex	MU178-UC	Mouse
MUC5AC	Thermo Scientific	MA1-38223	Mouse
p63	Abcam	ab12476	Rabbit
FOXJ1	Thermo Scientific	14-9965-80	Mouse
SLPI	Hycult Biotech	HP9024	Rabbit
pIgR	R&D systems	MAB27171	Mouse
CC16	Origene Tech	AM26360PU-N,	Mouse
anti-Rabbit IgG, Alexa Fluor 488	Thermo Scientific	A-11034	Goat
anti-Mouse IgG1, Alexa Fluor 647	Thermo Scientific	A-21240	Goat
