## Supplementary material for "Small molecule-directed differentiation of submerged-cultured human nasal airway epithelia for respiratory disease modelling": Table S4

### Sheet: Sheet1
Supplementary table S4: Primer sequences
Gene	forward sequence (5' to 3')	reverse sequence (5' to 3')
TP63	CCACCTGGACGTATTCCACTG	TCGAATCAAATGACTAGGAGGGG
MUC5AC	ATTTTTTCCCCACTCCTGATG	AAGACAACCCACTCCCAACC)
FOXJ1	GGAGGGGACGTAAATCCCTA	TTGGTCCCAGTAGTTCCAGC
SPDEF	ATGAAAGAGCGGACTTCACCT	CTGGTCGAGGCACAGTAGTG
FOXI1	CCGACAACTTCCCCTTCTAC	CCAAGGAGGCTGTGCTAGAG
CFTR	CAACATCTAGTGAGCAGTCAGG	CCCAGGTAAGGGATGTATTGTG
ATP5B	TCACCCAGGCTGGTTCAGA	AGTGGCCAGGGTAGGCTGAT
GAPDH	TGCACCACCAACTGCTTAGC	GGCATGGACTGTGGTCATGAG)
YWHAZ	CTGGAACGGTGAAGGTGACA	AAGGGACTTCCTGTAACAATGCA
RSV-A N gene	CATCCAGCAAATACACCATCCA	TTCTGCACATCATAATTAGGAGTATCAA
